# The USP28-ΔNp63 axis is a vulnerability of squamous tumours

**DOI:** 10.1101/683508

**Authors:** Cristian Prieto-Garcia, Oliver Hartmann, Michaela Reissland, Fabian Braun, Thomas Fischer, Susanne Walz, Annalena Fischer, Marco A. Calzado, Amir Orian, Mathias Rosenfeldt, Martin Eilers, Markus E. Diefenbacher

**Author notes:** Corresponding Author: Dr. Markus E. Diefenbacher. Lehrstuhl für Biochemie und Molekularbiologie, Biozentrum, Am Hubland, Würzburg, 97074, Germany.

## Abstract

The transcription factor ΔNp63 is a master regulator that establishes epithelial cell identity and is essential for the survival of SCC of lung, head and neck, oesophagus, cervix and skin. Here, we report that the deubiquitylase USP28 stabilizes ΔNp63 protein and maintains elevated ΔNP63 levels in SCC by counteracting its proteasome-mediated degradation. Interference with USP28 activity by genetic means abolishes the transcriptional identity of SCC cells and suppresses growth and survival of human SCC cells. CRISPR/Cas9-engineered mouse models establish that both induction and maintenance of lung SCC strictly depend on endogenous USP28. Targeting ΔNp63 protein abundance in SCC via inhibition of USP28 therefore is a feasible strategy for the treatment of SCC tumours.

**Significance:** SCC depend on ΔNp63, and its protein abundance is tightly controlled by the ubiquitin proteasome system. Here, we demonstrate the dependence of SCC on USP28 for various human SCC *in vitro* and *in vivo* using murine lung tumour models. As inhibitors for deubiquitylases become available, targeting USP28 is a promising therapeutic strategy.
