## Supplementary table 1 USP28 and ???Np63 deregulated genes Garcia et al for "The USP28-ΔNp63 axis is a vulnerability of squamous tumours"

### Sheet: Sheet1
shUSP28_Up-regulated	shUSP28_down-regulated	shDNP63_up-regulated	shDNP63_Down-regulated
ADAM23	ACSS1	ABI3BP	ACKR3
ADAMTS12	ADAD2	ACSM4	ADAD2
AEN	ADAMTS15	ACVRL1	ADAMTS15
AGPAT4	ADAMTS16	ADAMTS12	ADGRF1
ALDH1L2	ADD3	ADAMTS2	ADGRF4
AMIGO2	ADGRF1	ADAMTS7	ADGRG1
ARHGAP24	AGR2	ADAMTSL1	AGR2
ARHGEF26	AHNAK2	ADD3	ALDH1A1
ARL14	AKR1B10	ADORA1	ALDH3B2
ARL4A	ALDH3A1	AGPAT4	ALPK3
ATP2B1	ALDH3B2	AGT	AMOT
BCHE	ALPG	AHRR	ANK1
BTBD19	ALPP	AKR1B1	ANK3
CEP85L	AMN	AKR1B1P2	ANKRD22
CNTD2	AMOT	AKR1C3	ANKRD65
COL3A1	AMY2B	AKT3	ANO1
COL5A2	ANK1	ALPK2	ANO9
COL6A3	ANK3	ANKRD1	ANPEP
CPED1	ANO1	ANKRD44	AQP3
CRELD2	ANPEP	APBA2	ARHGDIB
ABCB5	ARHGAP33	ARF4-AS1	ARHGEF16
CSF2	ARRB1	ARHGAP22	ARL4C
CSF3	ARRDC3	ARHGEF26	ARRB1
CXCL1	ASAP3	ARL4A	ASB2
CXCL2	ATP2B4	ARMCX1	ATF7IP2
CXCL3	BARX2	ARX	BARX2
CXCL8	BCL11A	ASB9	BCL11A
DBN1	BCL11B	ATOH8	BCL11B
DDIT3	BMF	ATP6V0A4	BHLHE41
DHRS2	BMP7	ATRNL1	BICDL2
DMD	C4A	AXIN2	BSPRY
DNAJB11	C4B	BLK	BX276092.7
DNAJB9	CA3-AS1	BLZF2P	C16orf54
ETV5	CA9	C12orf75	C1orf116
FAT4	CALB2	C1orf21	C1orf147
FKBP4P6	CALR4P	C1QTNF1	C1orf210
FNIP2	CARD14	C3orf80	C6orf141
FSD1	CASP14	C4A	C9
FST	CAVIN2	C4A-AS1	CA12
GADD45A	CCBE1	C4B	CA2
GDA	CCDC80	C4B-AS1	CA3
GDF15	CCL17	CADPS2	CA3-AS1
GEM	CCL22	CALHM3	CA5A
GJA1	CCL28	CAMK1D	CA9
GOLGA2P11	CD164L2	CAPSL	CALB1
HBEGF	CD247	CARD11	CALB2
HDAC9	CD70	CAVIN3	CALML3-AS1
HEY1	CD74	CBARP	CAMK2N1
HEY2	CD93	CCDC190	CASP1
HMGA2	CDH23	CD14	CASP14
HOXD1	CDKN1C	CD22	CCDC197
HOXD3	CEL	CD33	CCL17
HSPA5	CELP	CD34	CCL22
HTR7	CERS3	CD8A	CCR7
HYOU1	CERS4	CD99L2	CD164L2
IFI44L	CFI	CDH12P1	CD74
IFI6	CIB4	CDK15	CD93
IFNB1	CIITA	CDON	CDC42EP5
IFNL1	CKB	CEMIP	CDH1
IGFL1	CLCA2	CEP85L	CDH23
IL36G	CLEC7A	CGA	CDH3
INHBE	CNFN	CHI3L1	CDIPTOSP
ISG15	COL12A1	CLDN11	CEL
KCNJ11	COLCA1	CMTM7	CELP
KIAA1549	CP	COL13A1	CERS3
KLHL4	CPE	COL18A1	CGB7
LIF	CRABP2	COL3A1	CIB4
MANF	CRISPLD2	COL5A3	CIITA
MIR22HG	AATK	COL6A1	CISH
MIR3142HG	CTSS	COL6A2	CKMT1B
MT2A	CX3CL1	COL6A3	CLCA2
MT2P1	CYP2W1	COL8A1	CLEC7A
MTRNR2L6	CYTH4	COLEC10	CMTM2
MX2	DAPK2	CORO2B	CNTNAP3
MYH16	DARS-AS1	CPA4	CNTNAP3B
NAV3	DCP1B	CPB1	COBLL1
NEURL3	DEXI	CPEB4	COL17A1
NMRAL2P	DIP2C	CPLX1	COLCA1
NT5DC4	DNAJC27-AS1	CREB3L1	CORO1A
NT5E	DNASE1L3	CRH	CP
NUAK1	DOCK11	ABCA3	CRABP2
PANX2	DQX1	CSF2	CREG2
PAPPA2	EDN2	CSF2RA	ACE2
PDGFA	EFEMP2	CSF3	CRYBG2
PDIA4	EFNA3	CST7	CSTA
PLK3	EGLN3	CTSO	CTSS
PORCN	EIF4E3	CXCL1	CX3CL1
RADIL	ELF3	CXCL2	CXADRP2
RBM24	EPB41L1	CXCL8	CXorf49
RIMS2	ERP27	CYP21A2	CXorf49B
RPS6KL1	ESPN	CYR61	CYP1A1
SDC3	EXOC3L4	CYTIP	DAPP1
SDF2L1	FA2H	DBH	DARS-AS1
SEC11C	FAM131C	DBN1	DCP1B
SELENOKP3	FAM13A-AS1	DCLK2	DENND1C
SEMA3B	FAM178B	DIO2	DENND2C
SEMA7A	FAM83E	DKK1	DEXI
SERPINB2	FAXDC2	DMBT1	DLL1
SETBP1	FGFR3	DNER	DNASE1L3
SKIL	FLJ31356	DPF3	DOCK11
SLC2A13	FOXA2	DPYSL4	DOK7
SLC7A11	FOXQ1	DUSP23	DSC2
SMG7-AS1	FUT11	DUSP8	DSC3
SPHK1	FUZ	EBF4	DSG3
SPP1	GASAL1	EBI3	DTX4
SPRY4	GBP2	EDN1	EFNB1
TBC1D4	GGT6	EDNRB	EGLN3
TIGAR	GIPC2	EFR3B	ELF3
TMEM171	GLIPR2	EGF	EMP1
TMTC2	GLUL	EMP3	EPHA1
TNFRSF12A	GLULP4	ENHO	EPN3
TNN	GNAO1	EPHA4	EPS8L1
TRIM36	GOLGA8R	EVA1A	ERP27
TRIML2	GPRC5C	EXTL1	ESPN
TUSC3	GRID2IP	F2R	ESRP1
ZEB1	GRIP2	FAM102B	EXOC3L4
ZFP69B	GSDMC	FAM167A	FAM178B
ZNF438	GSTA4	FAM20C	FAM83B
ZNF704	H19	FAM78B	FAT2
	HLA-DMB	FCHO1	FBXL22
	HLA-DPA1	FLJ22447	FERMT1
	HLA-DPB1	FN1	FGD3
	HLA-DRA	FOXD3-AS1	FGFBP1
	HLA-DRB1	FOXL2NB	FGFR3
	HLA-DRB5	FRMD4A	FOXA2
	HLA-DRB6	FRY	FOXQ1
	HRK	FSD1	FUT3
	IGFBP3	FSIP2	FUT6
	INPP5D	FSTL1	FXYD3
	IP6K3	FYN	GALNT12
	IRX3	FZD9	GALNT3
	IZUMO4	GAS6-AS1	GALNT5
	JPH2	GCNT2	GBP6
	KCNC4	GDF3	GGT6
	KCNK3	GEM	GJB2
	KCTD11	GFRA1	GLDC
	KIAA1211L	GPR1	GPR37L1
	KLF8	GPR137C	GRHL1
	KLHL29	GPR173	GRHL2
	KLK10	GPR55	GSDMC
	KLK11	GPSM1	H19
	KLK13	GRAMD1B	HAS3
	KLK5	GRIK4	HBG1
	KLK6	GUCY1B2	HES1
	KLRC4-KLRK1	HAPLN3	HES2
	KNDC1	HCG17	HIST1H1C
	KRT13	HCG18	HLA-DMB
	KRT14	HCN4	HLA-DRA
	KRT15	HECW1	HLA-DRB1
	KRT16	HNMT	HLA-DRB5
	KRT16P1	HOXD1	HLA-DRB6
	KRT16P2	HOXD3	HLA-V
	KRT16P3	IGFN1	HR
	KRT16P4	IL2RG	HS3ST1
	KRT16P5	IL32	HSD11B2
	KRT16P6	IL4I1	IGSF9
	KRT17P1	IL6	IL1RN
	KRT17P2	IL7R	IL22RA1
	KRT17P3	ILDR2	IL36RN
	KRT17P6	INHBB	IL6R
	KRT19	IQCN	INAVA
	KRT3	JAKMIP3	INPP5D
	KRT4	JSRP1	IP6K3
	KRT5	KAZN-AS1	IRAIN
	KRT6A	KCNJ12	IRF6
	KRT6B	KCNJ4	ITGB6
	KRT6C	KLF2	IVL
	KRT74	KLF9	JAG1
	KSR1	KLHL4	JUP
	KYNU	KLKB1	KCNH4
	LDHD	L1CAM	KCNJ15
	LEMD1	LGALS12	KCNJ5
	LIMCH1	LHX4	KCNK3
	LRP1	LIMCH1	KCP
	LSP1	LRIG1	KCTD12
	LYNX1	LTF	KDF1
	LYPD6	LZTS1	KIAA0040
	MAB21L3	MAL	KIAA1211L
	MAGED1	MAP1B	KITLG
	MANCR	MAPK11	KLF5
	MAPK15	MAPT	KLK10
	MB	MAT1A	KLK11
	MCAM	MEIS3	KLK13
	MEGF6	MEX3B	KLK5
	MESP1	MGAT5B	KLK6
	MIR210HG	MGLL	KRT13
	MITF	MIR3142HG	KRT14
	MMP7	MMP19	KRT15
	MN1	MMP9	KRT16
	MPP2	MRAS	KRT16P2
	MPP7	MRGPRX3	KRT16P3
	MRC2	MSLN	KRT16P4
	MST1	MTND6P22	KRT16P5
	MUC1	MUC12	KRT16P6
	MUC16	MVB12B	KRT17P1
	MUC20	MYADM	KRT17P2
	MUC20P1	MYBL1	KRT17P3
	MXD4	MYLKP1	KRT17P6
	MXI1	MYO18B	KRT19
	MYH14	MYPN	KRT3
	MYLK4	NFAM1	KRT31
	MYO15B	NKX6-1	KRT32
	MYO16	NLRP10	KRT4
	MYO1F	NLRP3	KRT5
	NDRG1	NOTUM	KRT6A
	NEBL	NOV	KRT6B
	NFATC4	NUAK1	KRT6C
	NID1	NXF3	KRT74
	NOD2	OGDHL	KRT79
	NOL4L	OLFML2B	KRT9
	NOTCH3	OPRL1	KRTCAP3
	NPAS3	OVCH2	KYNU
	NPNT	P2RX6P	LAD1
	NRN1	PANX2	LAMA5
	NTN1	PAPSS2	LCN2
	OBSCN	PCBP3	LEXM
	OLFM4	PDE4B	LSP1
	OLFML2A	PDE7B	LY6D
	OSBPL5	PHACTR3	LYPD6
	OSTN	PIEZO2	MAB21L3
	PBX1	PLA2G16	MAB21L4
	PCAT6	PLA2G4C	MAGED1
	PCSK4	PLAC8	MALL
	PEG10	PLEKHG4	MAP7
	PELI2	PLEKHG4B	MARVELD3
	PGLYRP4	PLEKHS1	MB
	PIGR	PNUTL1	MCTP2
	PIK3IP1	PODXL	MDFI
	PKIB	PPM1H	MEP1A
	PLB1	PREX1	MFNG
	PLIN4	PRKAR2B	MIR205HG
	PNPLA3	PRLR	MIR9-3HG
	PNRC1	PRR15	MMP7
	POF1B	PRSS12	MOB3B
	POMT1	PSG1	MPP7
	POU2AF1	PSG11	MPZL2
	PPFIA4	PSG2	MRPL23-AS1
	PPP1R3B	PSG3	MUC16
	PREX1	PSG4	MUC20
	PRICKLE1	PSG5	MUC20P1
	PRKAR2A-AS1	PSG6	MYB
	PRODH	PSG7	MYH14
	PTGES	PSG8	NACAD
	PTPRH	PSG9	NDRG1
	RAB26	PTPRR	NDUFA4L2
	RAB3A	PVALEF	NECTIN1
	RAB40B	RAB3IL1	NECTIN4
	RALGDS	RAB9B	NEURL1
	RBBP8NL	RANBP3L	NFASC
	RBMXP4	RAPSN	NFATC4
	RCSD1	RARRES2	NGFR
	REEP6	RASA3	NOD2
	RGS16	RASD1	NOTCH3
	RHOU	RCN3	NPNT
	RHOV	REEP2	NTF4
	RIPK4	RETREG1	NYNRIN
	RNF128	RFLNA	OLFM4
	S100A4	RGS4	OLFML2A
	S100A7	RGS9	OR2B6
	S100A8	RNF173	OSTF1
	S100A9	RNF174	OSTN
	S100P	ROBO3	OTUB2
	SCEL	ROPN1B	OVOL1
	SDCBP2	ROR2	PADI3
	SECTM1	RPH3AL	PAK6
	SEMA5B	RTN4RL2	PALM3
	SEMA6B	RUNX3	PALMD
	SERPINB4	SAMD11	PAX9
	SERPINF2	SARDH	PBX1
	SGCB	SAXO1	PCDH1
	SH2D3C	SCG2	PGLYRP4
	SH3BP2	SCN1B	PIGR
	SLC27A1	SDC3	PLA2G4F
	SLC27A2	SELENOM	PLB1
	SLC28A1	SEMA6B	PLEKHA7
	SLC29A3	SERTAD4-AS1	POF1B
	SLC2A1-AS1	SH3PXD2B	PPP4R4
	SLC47A2	SH3RF3	PRODH
	SLIT2	SIPA1L2	PROM2
	SNHG28	SIX2	PRSS8
	SOWAHA	SLC39A8	PRXL2A
	SPAG4	SLC43A2	PTAFR
	SPNS2	SLC4A4	PTK7
	SPNS3	SLC5A4-AS1	PTPRU
	STAT4	SLFN12	RAB11FIP4
	STRC	SLFN12L	RAB19
	SUGT1P1	SMARCA1	RAB25
	SULF2	SMPD1	RAB38
	SUSD2	SNPH	RASAL1
	SYT15	SOX6	RBBP8NL
	SYT8	SPARC	RGS16
	TBL1X	SPATC1L	RHBG
	TCAF2	SPEF2	RHOV
	TGM1	SPON2	RNF128
	THBS3	SPTLC3	RNF223
	THEM5	SRGN	RNVU1-18
	THNSL2	STC1	RP1L1
	TIAM1	SYDE1	RSAD2
	TINCR	SYNGR3	S100A14
	TJP3	SYT11	S100A7
	TMC1	SYTL4	S100A7A
	TMC4	TBC1D4	S100A8
	TMEM156	TBC1D9	S100A9
	TMEM45B	TBXA2R	S100P
	TMPRSS13	TDO2	SCEL
	TMPRSS4	TENT5C	SDR42E1
	TNFRSF14-AS1	TEX41	SEMA4A
	TNFSF10	TGFB2	SERPINB13
	TNNI2	TGFB2-AS1	SERPINB4
	TNNT3	TIMP2	SERPINB5
	TP53AIP1	TMEM158	SH2D3C
	TP73	TMEM37	SH3BP1
	TRIM17	TMEM71	SH3PXD2A
	TRIM29	TMPRSS3	SHROOM2
	TRPV4	TNXA	SLC27A2
	TRPV6	TPSAB1	SLC28A1
	TSPAN2	TPSB2	SLC7A8
	UNC5B	TPTE2	SMARCA2
	UNC5CL	TRAF1	SNAI2
	UPK2	TWIST2	SOCS2
	USH1G	TXK	SPNS2
	USP28	UAP1L1	ST14
	VANGL2	UCP2	STAT4
	VILL	VASH1	STOM
	VSTM5	VCAM1	STON2
	VTCN1	VIM	SULF2
	WFDC10B	VIM-AS1	SYT12
	WFDC3	VPS37D	SYT8
	WFIKKN1	VXN	TBL1X
	WISP1	WBP1LP2	TCAF2
	WNT10A	WT1	TFCP2L1
	WNT3A	ZBBX	TGM1
	WNT4	ZC3H12D	THBD
	WNT9A	ZDHHC2	THEGL
	YPEL1	ZEB1	TLL2
	YPEL3	ZEB2	TMC4
	ZBTB7C		TMEM51-AS1
	ZNF362		TMEM79
	ZNF395		TMPRSS13
	ZNF436-AS1		TMPRSS4
	ZNF503		TNFSF15
	ZNF608		TNNI1
	ZNF71		TNNI2
			TNNT2
			TNNT3
			TNS4
			TP53AIP1
			TP63
			TPSP2
			TRPV6
			TSPAN1
			TSPAN13
			TTLL10
			UCA1
			UNC5B
			UPK2
			USH1G
			VANGL2
			VAV3
			VDR
			VGLL1
			VILL
			VIPR1
			VSNL1
			VSTM5
			VTCN1
			WFDC10B
			WNT10A
			WNT4
			WNT7A
			ZMYND15
			ZNF214
			ZNF503
			ZNF608
			ZNF71
