## Supplementary table 3 Materials and Resources Garcia et al for "The USP28-ΔNp63 axis is a vulnerability of squamous tumours"

### Sheet: 1st antibodies
	1st Antibodies	Company	Identifier	RRID
	Polyclonal rabbit anti-USP28	Sigma-Aldrich	HPA006778	AB_1080520
	Polyclonal rabbit anti-USP28	Sigma-Aldrich	HPA006779	AB_1080517
	Polyclonal rabbit anti-USP25	Sigma-Aldrich	HPA018297	AB_1858672
	Polyclonal rabbit anti-ACTIN/ B-ACTIN	Santa Cruz	sc-1616
				AB_630836
	Monoclonal mouse anti-ACTIN/ B-ACTIN (C4)	Santa Cruz	sc-47778	AB_626632
	Monoclonal mouse anti-VINCULIN (hVIN-1)	Sigma-Aldrich	V9131	AB_477629
	Monoclonal mouse anti-TUBULIN (1E4C11)	Proteintech Europe	66031-1-lg	AB_11042766
	Monoclonal mouse anti-HA (16B12)	Abcam	ab130275	AB_11156884
	Monoclonal mouse anti-FLAG (M2)	Sigma-Aldrich	F3165	AB_259529
	Monoclonal rabbit anti-KRT5 recombinant mAb	Bimake	A5439
	Polyclonal rabbit anti-KRT5	Santa Cruz	sc-66856	AB_2249757
	Monoclonal rabbit anti-KRT14 recombinant mAb	Bimake	A5434
	Polyclonal rabbit anti-TTF1 (H-190)	Santa Cruz	sc-13040	AB_793532
	Polyclonal rabbit anti-TP63	Biolegend	619002	AB_2207170
	Monoclonal rabbit anti-p63 recombinant	Bimake	A5182
	Polyclonal rabbit anti-p63	ThermoFisher	PA5-36069	AB_2553354
	Monoclonal mouse anti-GFP (B-2)	Santa Cruz	sc-9996	AB_627695
	Polyclonal rabbit anti-c-MYC (N-262)	Santa Cruz	sc-764	AB_631276

### Sheet: 2nd Antibodies
­2nd Antibodies	Company	Identifier	RRID
Donkey anti-Mouse IgG (H+L) Cross-Adsorbed Secondary Antibody, DyLight 680	ThermoFisher	SA5-10170	AB_2556750
Donkey anti-Goat IgG (H+L) Cross-Adsorbed Secondary Antibody, DyLight 680	ThermoFisher	SA5-10090	AB_2556670
Donkey anti-Rabbit IgG (H+L) Cross-Adsorbed Secondary Antibody, DyLight 800	ThermoFisher	SA5-10044	AB_2556624
Donkey anti-Mouse IgG (H+L) Cross-Adsorbed Secondary Antibody, DyLight 800	ThermoFisher	SA5-10172
			AB_2556752
Donkey anti-Goat IgG (H+L) Cross-Adsorbed Secondary Antibody, DyLight 800	ThermoFisher	SA5-10092	AB_2556672
Donkey anti-Rabbit IgG (H+L) Highly Cross-Adsorbed Secondary Antibody, Alexa Fluor 488	ThermoFisher	A21206
			AB_2535792
Donkey anti-Mouse IgG (H+L) Highly Cross-Adsorbed Secondary Antibody, Alexa Fluor 488	ThermoFisher	A21202
			AB_141607
Donkey anti-Mouse IgG (H+L) Highly Cross-Adsorbed Secondary Antibody, Alexa Fluor 555	ThermoFisher	A31570
			AB_2536180
